# Effect size of delayed freezing, diurnal variation, and hindgut location on the mouse fecal microbiome relative to a standardized biological variable

**DOI:** 10.1101/2023.07.13.548851

**Authors:** K.L. Gustafson, Z.L. McAdams, A.L. Russell, R.A. Dorfmeyer, G.M. Turner, A.C. Ericsson

## Abstract

**Background:** While murine fecal collection is central to microbiome research, there are a number of practical considerations that may vary during fecal sample collection, including time to sample storage, time of day the sample is collected, and position within the colon during terminal collections. While the need to control these factors is recognized, the relative effect on microbial community of duration at room temperature, time of day, and hindgut position, in the context of a known biological variable, is unclear. To answer these questions, and assess reproducibility of results across different microbiome compositions, parallel experiments were performed to investigate the effect of those factors on the microbiome of age- and sex-matched isogenic mice colonized with two different vendor-origin microbiomes.

**Results:** 16S rRNA amplicon sequencing data from flash-frozen fecal samples showed no statistical difference in alpha or beta diversity compared to samples incubated for 1, 2, 3, 4, 6, and 9 hours at room temperature. Overall, samples collected in the AM period showed greater richness and alpha-diversity compared to samples collected in the PM period. While a significant effect of time was detected in all hindgut regions, the effect increased from cecum to distal colon. When using two vendor-origin microbiomes as a biological variable, its effect size vastly outweighed the effect size of the time samples spent at room temperature, the time of day samples were collected, and the position within the colon from which samples were collected.

**Conclusions:** This study has highlighted multiple scenarios encountered in microbiome research that may affect outcome measures of microbial diversity and composition. Unexpectedly, delayed time to sample cold storage up to nine hours did not affect the alpha or global beta diversity of fecal sample. We then presented evidence of location- and time-dependent effects within the hindgut on microbial richness, diversity, and composition. We finally demonstrated a relatively low effect size of these technical factors when compared to a primary experimental factor with large intergroup variability.
