## Supplementary File 1 for "Effect size of delayed freezing, diurnal variation, and hindgut location on the mouse fecal microbiome relative to a standardized biological variable"

### Sheet: gm_low_ancombc2_family_res
taxon	lfc_(Intercept)	lfc_time_point1	lfc_time_point2	lfc_time_point3	lfc_time_point6	lfc_time_point9	se_(Intercept)	se_time_point1	se_time_point2	se_time_point3	se_time_point6	se_time_point9	W_(Intercept)	W_time_point1	W_time_point2	W_time_point3	W_time_point6	W_time_point9	p_(Intercept)	p_time_point1	p_time_point2	p_time_point3	p_time_point6	p_time_point9	q_(Intercept)	q_time_point1	q_time_point2	q_time_point3	q_time_point6	q_time_point9	diff_(Intercept)	diff_time_point1	diff_time_point2	diff_time_point3	diff_time_point6	diff_time_point9
Bacteria.Bacteroidota.Bacteroidia.Bacteroidales.Rikenellaceae	0	0	0	0	0	0	0.474843	0.474843	0.474843	0.474843	0.474843	0.474843	0	0	0	0	0	0	1	1	1	1	1	1	1	1	1	1	1	1	FALSE	FALSE	FALSE	FALSE	FALSE	FALSE
Bacteria.Bacteroidota.Bacteroidia.Bacteroidales.Muribaculaceae	0	0	0	0	0	0	0.474843	0.474843	0.474843	0.474843	0.474843	0.474843	0	0	0	0	0	0	1	1	1	1	1	1	1	1	1	1	1	1	FALSE	FALSE	FALSE	FALSE	FALSE	FALSE
Bacteria.Firmicutes.Bacilli.Erysipelotrichales.Erysipelotrichaceae	0	0	0	0	0	0	0.474843	0.474843	0.474843	0.474843	0.474843	0.474843	0	0	0	0	0	0	1	1	1	1	1	1	1	1	1	1	1	1	FALSE	FALSE	FALSE	FALSE	FALSE	FALSE
Bacteria.Bacteroidota.Bacteroidia.Bacteroidales.Bacteroidaceae	0	0	0	0	0	0	0.474843	0.474843	0.474843	0.474843	0.474843	0.474843	0	0	0	0	0	0	1	1	1	1	1	1	1	1	1	1	1	1	FALSE	FALSE	FALSE	FALSE	FALSE	FALSE
Bacteria.Bacteroidota.Bacteroidia.Bacteroidales.Marinifilaceae	0	0	0	0	0	0	0.474843	0.474843	0.474843	0.474843	0.474843	0.474843	0	0	0	0	0	0	1	1	1	1	1	1	1	1	1	1	1	1	FALSE	FALSE	FALSE	FALSE	FALSE	FALSE
Bacteria.Firmicutes.Clostridia.Lachnospirales.Lachnospiraceae	0	0	0	0	0	0	0.474843	0.474843	0.474843	0.474843	0.474843	0.474843	0	0	0	0	0	0	1	1	1	1	1	1	1	1	1	1	1	1	FALSE	FALSE	FALSE	FALSE	FALSE	FALSE
Bacteria.Firmicutes.Bacilli.Acholeplasmatales.Acholeplasmataceae	0	0	0	0	0	0	0.474843	0.474843	0.474843	0.474843	0.474843	0.474843	0	0	0	0	0	0	1	1	1	1	1	1	1	1	1	1	1	1	FALSE	FALSE	FALSE	FALSE	FALSE	FALSE
Bacteria.Firmicutes.Bacilli.Lactobacillales.Lactobacillaceae	0	0	0	0	0	0	0.474843	0.474843	0.474843	0.474843	0.474843	0.474843	0	0	0	0	0	0	1	1	1	1	1	1	1	1	1	1	1	1	FALSE	FALSE	FALSE	FALSE	FALSE	FALSE
Bacteria.Firmicutes.Clostridia.Clostridia_vadinBB60_group.Clostridia_vadinBB60_group	0	0	0	0	0	0	0.474843	0.474843	0.474843	0.474843	0.474843	0.474843	0	0	0	0	0	0	1	1	1	1	1	1	1	1	1	1	1	1	FALSE	FALSE	FALSE	FALSE	FALSE	FALSE
Bacteria.Firmicutes.Clostridia.Oscillospirales.Oscillospiraceae	0	0	0	0	0	0	0.474843	0.474843	0.474843	0.474843	0.474843	0.474843	0	0	0	0	0	0	1	1	1	1	1	1	1	1	1	1	1	1	FALSE	FALSE	FALSE	FALSE	FALSE	FALSE
Bacteria.Bacteroidota.Bacteroidia.Bacteroidales.Prevotellaceae	0	0	0	0	0	0	0.474843	0.474843	0.474843	0.474843	0.474843	0.474843	0	0	0	0	0	0	1	1	1	1	1	1	1	1	1	1	1	1	FALSE	FALSE	FALSE	FALSE	FALSE	FALSE
Bacteria.Firmicutes.Clostridia.Oscillospirales.Ruminococcaceae	0	0	0	0	0	0	0.474843	0.474843	0.474843	0.474843	0.474843	0.474843	0	0	0	0	0	0	1	1	1	1	1	1	1	1	1	1	1	1	FALSE	FALSE	FALSE	FALSE	FALSE	FALSE
Bacteria.Proteobacteria.Alphaproteobacteria.Rickettsiales.Mitochondria	0	0	0	0	0	0	0.474843	0.474843	0.474843	0.474843	0.474843	0.474843	0	0	0	0	0	0	1	1	1	1	1	1	1	1	1	1	1	1	FALSE	FALSE	FALSE	FALSE	FALSE	FALSE
Bacteria.Firmicutes.Bacilli.RF39.RF39	0	0	0	0	0	0	0.474843	0.474843	0.474843	0.474843	0.474843	0.474843	0	0	0	0	0	0	1	1	1	1	1	1	1	1	1	1	1	1	FALSE	FALSE	FALSE	FALSE	FALSE	FALSE
Bacteria.Desulfobacterota.Desulfovibrionia.Desulfovibrionales.Desulfovibrionaceae	0	0	0	0	0	0	0.474843	0.474843	0.474843	0.474843	0.474843	0.474843	0	0	0	0	0	0	1	1	1	1	1	1	1	1	1	1	1	1	FALSE	FALSE	FALSE	FALSE	FALSE	FALSE
Bacteria.Actinobacteriota.Actinobacteria.Bifidobacteriales.Bifidobacteriaceae	0	0	0	0	0	0	0.474843	0.474843	0.474843	0.474843	0.474843	0.474843	0	0	0	0	0	0	1	1	1	1	1	1	1	1	1	1	1	1	FALSE	FALSE	FALSE	FALSE	FALSE	FALSE
Bacteria.Firmicutes.Clostridia.Oscillospirales.Butyricicoccaceae	0	0	0	0	0	0	0.474843	0.474843	0.474843	0.474843	0.474843	0.474843	0	0	0	0	0	0	1	1	1	1	1	1	1	1	1	1	1	1	FALSE	FALSE	FALSE	FALSE	FALSE	FALSE
Bacteria.Bacteroidota.Bacteroidia.Bacteroidales.Tannerellaceae	0	0	0	0	0	0	0.474843	0.474843	0.474843	0.474843	0.474843	0.474843	0	0	0	0	0	0	1	1	1	1	1	1	1	1	1	1	1	1	FALSE	FALSE	FALSE	FALSE	FALSE	FALSE
Bacteria.Proteobacteria.Alphaproteobacteria.Rhodospirillales.uncultured	0	0	0	0	0	0	0.474843	0.474843	0.474843	0.474843	0.474843	0.474843	0	0	0	0	0	0	1	1	1	1	1	1	1	1	1	1	1	1	FALSE	FALSE	FALSE	FALSE	FALSE	FALSE
Bacteria.Proteobacteria.Gammaproteobacteria.Burkholderiales.Sutterellaceae	0	0	0	0	0	0	0.474843	0.474843	0.474843	0.474843	0.474843	0.474843	0	0	0	0	0	0	1	1	1	1	1	1	1	1	1	1	1	1	FALSE	FALSE	FALSE	FALSE	FALSE	FALSE
Bacteria.Firmicutes.Clostridia.Peptococcales.Peptococcaceae	0	0	0	0	0	0	0.474843	0.474843	0.474843	0.474843	0.474843	0.474843	0	0	0	0	0	0	1	1	1	1	1	1	1	1	1	1	1	1	FALSE	FALSE	FALSE	FALSE	FALSE	FALSE
Bacteria.Patescibacteria.Saccharimonadia.Saccharimonadales.Saccharimonadaceae	0	0	0	0	0	0	0.474843	0.474843	0.474843	0.474843	0.474843	0.474843	0	0	0	0	0	0	1	1	1	1	1	1	1	1	1	1	1	1	FALSE	FALSE	FALSE	FALSE	FALSE	FALSE
Bacteria.Cyanobacteria.Cyanobacteriia.Chloroplast.Chloroplast	0	0	0	0	0	0	0.474843	0.474843	0.474843	0.474843	0.474843	0.474843	0	0	0	0	0	0	1	1	1	1	1	1	1	1	1	1	1	1	FALSE	FALSE	FALSE	FALSE	FALSE	FALSE
Bacteria.Firmicutes.Clostridia.Peptostreptococcales-Tissierellales.Anaerovoracaceae	0	0	0	0	0	0	0.474843	0.474843	0.474843	0.474843	0.474843	0.474843	0	0	0	0	0	0	1	1	1	1	1	1	1	1	1	1	1	1	FALSE	FALSE	FALSE	FALSE	FALSE	FALSE
Bacteria.Actinobacteriota.Coriobacteriia.Coriobacteriales.Atopobiaceae	0	0	0	0	0	0	0.474843	0.474843	0.474843	0.474843	0.474843	0.474843	0	0	0	0	0	0	1	1	1	1	1	1	1	1	1	1	1	1	FALSE	FALSE	FALSE	FALSE	FALSE	FALSE
Bacteria.Actinobacteriota.Coriobacteriia.Coriobacteriales.Eggerthellaceae	0	0	0	0	0	0	0.474843	0.474843	0.474843	0.474843	0.474843	0.474843	0	0	0	0	0	0	1	1	1	1	1	1	1	1	1	1	1	1	FALSE	FALSE	FALSE	FALSE	FALSE	FALSE
Bacteria.Firmicutes.Clostridia.Clostridia_UCG-014.Clostridia_UCG-014	0	0	0	0	0	0	0.474843	0.474843	0.474843	0.474843	0.474843	0.474843	0	0	0	0	0	0	1	1	1	1	1	1	1	1	1	1	1	1	FALSE	FALSE	FALSE	FALSE	FALSE	FALSE
Bacteria.Firmicutes.Bacilli.Lactobacillales.Streptococcaceae	0	0	0	0	0	0	0.474843	0.474843	0.474843	0.474843	0.474843	0.474843	0	0	0	0	0	0	1	1	1	1	1	1	1	1	1	1	1	1	FALSE	FALSE	FALSE	FALSE	FALSE	FALSE
Bacteria.Firmicutes.Bacilli.Erysipelotrichales.Erysipelatoclostridiaceae	0	0	0	0	0	0	0.474843	0.474843	0.474843	0.474843	0.474843	0.474843	0	0	0	0	0	0	1	1	1	1	1	1	1	1	1	1	1	1	FALSE	FALSE	FALSE	FALSE	FALSE	FALSE
Bacteria.Firmicutes.Clostridia.Christensenellales.Christensenellaceae	0	0	0	0	0	0	0.474843	0.474843	0.474843	0.474843	0.474843	0.474843	0	0	0	0	0	0	1	1	1	1	1	1	1	1	1	1	1	1	FALSE	FALSE	FALSE	FALSE	FALSE	FALSE

### Sheet: gm_low_ancombc2_family_sz
taxon	structural_zero (time_point = 0)	structural_zero (time_point = 1)	structural_zero (time_point = 2)	structural_zero (time_point = 3)	structural_zero (time_point = 6)	structural_zero (time_point = 9)
Bacteria.Bacteroidota.Bacteroidia.Bacteroidales.Rikenellaceae	FALSE	FALSE	FALSE	FALSE	FALSE	FALSE
Bacteria.Bacteroidota.Bacteroidia.Bacteroidales.Muribaculaceae	FALSE	FALSE	FALSE	FALSE	FALSE	FALSE
Bacteria.Firmicutes.Bacilli.Erysipelotrichales.Erysipelotrichaceae	FALSE	FALSE	FALSE	FALSE	FALSE	FALSE
Bacteria.Bacteroidota.Bacteroidia.Bacteroidales.Bacteroidaceae	FALSE	FALSE	FALSE	FALSE	FALSE	FALSE
Bacteria.Bacteroidota.Bacteroidia.Bacteroidales.Marinifilaceae	FALSE	FALSE	FALSE	FALSE	FALSE	FALSE
Bacteria.Firmicutes.Clostridia.Lachnospirales.Lachnospiraceae	FALSE	FALSE	FALSE	FALSE	FALSE	FALSE
Bacteria.Firmicutes.Bacilli.Acholeplasmatales.Acholeplasmataceae	FALSE	FALSE	FALSE	FALSE	FALSE	FALSE
Bacteria.Firmicutes.Bacilli.Lactobacillales.Lactobacillaceae	FALSE	FALSE	FALSE	FALSE	FALSE	FALSE
Bacteria.Firmicutes.Clostridia.Clostridia_vadinBB60_group.Clostridia_vadinBB60_group	FALSE	FALSE	FALSE	FALSE	FALSE	FALSE
Bacteria.Firmicutes.Clostridia.Oscillospirales.Oscillospiraceae	FALSE	FALSE	FALSE	FALSE	FALSE	FALSE
Bacteria.Deferribacterota.Deferribacteres.Deferribacterales.Deferribacteraceae	TRUE	TRUE	TRUE	TRUE	TRUE	TRUE
Bacteria.Bacteroidota.Bacteroidia.Bacteroidales.Prevotellaceae	FALSE	FALSE	FALSE	FALSE	FALSE	FALSE
Bacteria.Firmicutes.Clostridia.Oscillospirales.Ruminococcaceae	FALSE	FALSE	FALSE	FALSE	FALSE	FALSE
Bacteria.Proteobacteria.Alphaproteobacteria.Rickettsiales.Mitochondria	FALSE	FALSE	FALSE	FALSE	FALSE	FALSE
Bacteria.Firmicutes.Bacilli.RF39.RF39	FALSE	FALSE	FALSE	FALSE	FALSE	FALSE
Bacteria.Desulfobacterota.Desulfovibrionia.Desulfovibrionales.Desulfovibrionaceae	FALSE	FALSE	FALSE	FALSE	FALSE	FALSE
Bacteria.Actinobacteriota.Actinobacteria.Bifidobacteriales.Bifidobacteriaceae	FALSE	FALSE	FALSE	FALSE	FALSE	FALSE
Bacteria.Firmicutes.Clostridia.Oscillospirales.Butyricicoccaceae	FALSE	FALSE	FALSE	FALSE	FALSE	FALSE
Bacteria.Bacteroidota.Bacteroidia.Bacteroidales.Tannerellaceae	FALSE	FALSE	FALSE	FALSE	FALSE	FALSE
Bacteria.Proteobacteria.Alphaproteobacteria.Rhodospirillales.uncultured	FALSE	FALSE	FALSE	FALSE	FALSE	FALSE
Bacteria.Cyanobacteria.Vampirivibrionia.Gastranaerophilales.Gastranaerophilales	TRUE	TRUE	TRUE	TRUE	TRUE	TRUE
Bacteria.Proteobacteria.Gammaproteobacteria.Burkholderiales.Sutterellaceae	FALSE	FALSE	FALSE	FALSE	FALSE	FALSE
Bacteria.Firmicutes.Clostridia.Peptococcales.Peptococcaceae	FALSE	FALSE	FALSE	FALSE	FALSE	FALSE
Bacteria.Patescibacteria.Saccharimonadia.Saccharimonadales.Saccharimonadaceae	FALSE	FALSE	FALSE	FALSE	FALSE	FALSE
Bacteria.Cyanobacteria.Cyanobacteriia.Chloroplast.Chloroplast	FALSE	FALSE	FALSE	FALSE	FALSE	FALSE
Bacteria.Proteobacteria.Gammaproteobacteria.Enterobacterales.Enterobacteriaceae	FALSE	FALSE	TRUE	FALSE	FALSE	TRUE
Bacteria.Firmicutes.Clostridia.Oscillospirales.[Eubacterium]_coprostanoligenes_group	TRUE	TRUE	TRUE	TRUE	TRUE	TRUE
Bacteria.Firmicutes.Clostridia.Peptostreptococcales-Tissierellales.Anaerovoracaceae	FALSE	FALSE	FALSE	FALSE	FALSE	FALSE
Bacteria.Actinobacteriota.Coriobacteriia.Coriobacteriales.Atopobiaceae	FALSE	FALSE	FALSE	FALSE	FALSE	FALSE
Bacteria.Actinobacteriota.Coriobacteriia.Coriobacteriales.Eggerthellaceae	FALSE	FALSE	FALSE	FALSE	FALSE	FALSE
Bacteria.Firmicutes.Clostridia.Clostridia_UCG-014.Clostridia_UCG-014	FALSE	FALSE	FALSE	FALSE	FALSE	FALSE
Bacteria.Firmicutes.Clostridia.Oscillospirales.UCG-010	TRUE	TRUE	TRUE	TRUE	TRUE	TRUE
Bacteria.Firmicutes.Bacilli.Lactobacillales.Streptococcaceae	FALSE	FALSE	FALSE	FALSE	FALSE	FALSE
Bacteria.Firmicutes.Bacilli.Erysipelotrichales.Erysipelatoclostridiaceae	FALSE	FALSE	FALSE	FALSE	FALSE	FALSE
Bacteria.Firmicutes.Clostridia.Monoglobales.Monoglobaceae	TRUE	TRUE	TRUE	TRUE	TRUE	TRUE
Bacteria.Firmicutes.Clostridia.Christensenellales.Christensenellaceae	FALSE	FALSE	FALSE	FALSE	FALSE	FALSE
Bacteria.Firmicutes.Bacilli.Staphylococcales.Staphylococcaceae	FALSE	FALSE	FALSE	FALSE	TRUE	TRUE
Bacteria.Proteobacteria.Gammaproteobacteria.Pasteurellales.Pasteurellaceae	TRUE	TRUE	TRUE	FALSE	FALSE	TRUE
Bacteria.Proteobacteria.Gammaproteobacteria.Burkholderiales.Oxalobacteraceae	TRUE	FALSE	TRUE	TRUE	TRUE	TRUE
Bacteria.Firmicutes.Clostridia.Oscillospirales.Oscillospirales	TRUE	TRUE	TRUE	TRUE	TRUE	TRUE
Bacteria.Actinobacteriota.Actinobacteria.Propionibacteriales.Propionibacteriaceae	FALSE	TRUE	FALSE	FALSE	FALSE	TRUE
Bacteria.Bacteria.Bacteria.Bacteria.Bacteria	TRUE	FALSE	FALSE	TRUE	TRUE	FALSE
Bacteria.Firmicutes.Clostridia.Clostridia.Clostridia	FALSE	TRUE	TRUE	FALSE	FALSE	FALSE
Bacteria.Proteobacteria.Gammaproteobacteria.Burkholderiales.Neisseriaceae	TRUE	TRUE	TRUE	TRUE	FALSE	TRUE
Bacteria.Proteobacteria.Gammaproteobacteria.Burkholderiales.Alcaligenaceae	TRUE	TRUE	TRUE	TRUE	TRUE	TRUE
Bacteria.Actinobacteriota.Actinobacteria.Corynebacteriales.Corynebacteriaceae	TRUE	TRUE	TRUE	FALSE	TRUE	TRUE
Bacteria.Firmicutes.Bacilli.Staphylococcales.Gemellaceae	TRUE	TRUE	TRUE	TRUE	FALSE	TRUE
Bacteria.Proteobacteria.Gammaproteobacteria.Pseudomonadales.Pseudomonadaceae	TRUE	TRUE	TRUE	TRUE	TRUE	TRUE
Bacteria.Firmicutes.Bacilli.Bacillales.Planococcaceae	FALSE	TRUE	TRUE	TRUE	TRUE	TRUE
Bacteria.Firmicutes.Negativicutes.Veillonellales-Selenomonadales.Veillonellaceae	TRUE	TRUE	TRUE	FALSE	FALSE	TRUE
Bacteria.Firmicutes.Firmicutes.Firmicutes.Firmicutes	TRUE	FALSE	FALSE	TRUE	TRUE	FALSE
Bacteria.Firmicutes.Clostridia.Clostridiales.Clostridiaceae	TRUE	TRUE	TRUE	TRUE	FALSE	TRUE
Bacteria.Proteobacteria.Gammaproteobacteria.Xanthomonadales.Xanthomonadaceae	TRUE	TRUE	TRUE	TRUE	TRUE	TRUE
Bacteria.Bacteroidota.Bacteroidia.Bacteroidales.Bacteroidales	TRUE	TRUE	FALSE	TRUE	TRUE	TRUE
Bacteria.Gemmatimonadota.S0134_terrestrial_group.S0134_terrestrial_group.S0134_terrestrial_group	TRUE	TRUE	TRUE	TRUE	TRUE	TRUE
Bacteria.Firmicutes.Clostridia.Oscillospirales.UCG-011	TRUE	TRUE	TRUE	TRUE	TRUE	TRUE
Bacteria.Actinobacteriota.Coriobacteriia.Coriobacteriales.Coriobacteriales	TRUE	TRUE	TRUE	TRUE	TRUE	TRUE
Bacteria.Firmicutes.Limnochordia.Limnochordales.Limnochordaceae	TRUE	TRUE	TRUE	TRUE	TRUE	TRUE
Bacteria.Actinobacteriota.Actinobacteria.Micrococcales.Micrococcaceae	TRUE	TRUE	TRUE	TRUE	TRUE	TRUE
Bacteria.Bacteroidota.Bacteroidia.Sphingobacteriales.Sphingobacteriaceae	TRUE	TRUE	TRUE	TRUE	TRUE	TRUE
Bacteria.Actinobacteriota.Acidimicrobiia.Microtrichales.uncultured	TRUE	TRUE	TRUE	TRUE	TRUE	TRUE
Bacteria.Proteobacteria.Alphaproteobacteria.Rhizobiales.Rhizobiaceae	TRUE	TRUE	TRUE	FALSE	TRUE	TRUE
Bacteria.Proteobacteria.Alphaproteobacteria.Rhizobiales.Xanthobacteraceae	TRUE	TRUE	TRUE	FALSE	TRUE	TRUE
Bacteria.Proteobacteria.Gammaproteobacteria.Diplorickettsiales.Diplorickettsiaceae	TRUE	TRUE	TRUE	TRUE	FALSE	TRUE
Bacteria.Firmicutes.Clostridia.Clostridia.Hungateiclostridiaceae	TRUE	TRUE	TRUE	TRUE	TRUE	TRUE
Bacteria.Firmicutes.Bacilli.Lactobacillales.Aerococcaceae	TRUE	TRUE	TRUE	TRUE	TRUE	TRUE
Bacteria.Firmicutes.Bacilli.Bacilli.Bacilli	TRUE	TRUE	TRUE	TRUE	TRUE	TRUE
Bacteria.Actinobacteriota.Actinobacteria.Corynebacteriales.uncultured	TRUE	TRUE	TRUE	TRUE	TRUE	TRUE
Bacteria.Actinobacteriota.Actinobacteria.Micrococcales.Microbacteriaceae	TRUE	TRUE	TRUE	TRUE	TRUE	TRUE
Bacteria.Firmicutes.Bacilli.Bacillales.Bacillaceae	TRUE	TRUE	TRUE	TRUE	TRUE	TRUE
Bacteria.Actinobacteriota.Thermoleophilia.Solirubrobacterales.Solirubrobacteraceae	TRUE	TRUE	TRUE	TRUE	TRUE	TRUE
Bacteria.Proteobacteria.Alphaproteobacteria.Acetobacterales.Acetobacteraceae	TRUE	TRUE	TRUE	TRUE	TRUE	TRUE
Bacteria.Actinobacteriota.Actinobacteria.Micromonosporales.Micromonosporaceae	FALSE	TRUE	TRUE	TRUE	TRUE	TRUE
Bacteria.Bacteroidota.Bacteroidia.Chitinophagales.Chitinophagaceae	FALSE	TRUE	TRUE	TRUE	TRUE	TRUE
Bacteria.Firmicutes.Clostridia.Peptostreptococcales-Tissierellales.Peptostreptococcaceae	TRUE	FALSE	TRUE	TRUE	TRUE	TRUE
Bacteria.Proteobacteria.Alphaproteobacteria.Rhizobiales.Devosiaceae	TRUE	TRUE	TRUE	TRUE	TRUE	TRUE
Bacteria.Proteobacteria.Gammaproteobacteria.EPR3968-O8a-Bc78.EPR3968-O8a-Bc78	TRUE	TRUE	TRUE	TRUE	TRUE	TRUE
Bacteria.Bacteroidota.Bacteroidia.Cytophagales.Cyclobacteriaceae	TRUE	TRUE	TRUE	TRUE	TRUE	TRUE
Bacteria.Gemmatimonadota.Gemmatimonadetes.Gemmatimonadales.Gemmatimonadaceae	TRUE	TRUE	TRUE	TRUE	TRUE	TRUE
Bacteria.Firmicutes.Clostridia.Peptostreptococcales-Tissierellales.Peptostreptococcales-Tissierellales	TRUE	TRUE	TRUE	TRUE	TRUE	TRUE

### Sheet: gm_low_ancombc2_phylum_res
taxon	lfc_(Intercept)	lfc_time_point1	lfc_time_point2	lfc_time_point3	lfc_time_point6	lfc_time_point9	se_(Intercept)	se_time_point1	se_time_point2	se_time_point3	se_time_point6	se_time_point9	W_(Intercept)	W_time_point1	W_time_point2	W_time_point3	W_time_point6	W_time_point9	p_(Intercept)	p_time_point1	p_time_point2	p_time_point3	p_time_point6	p_time_point9	q_(Intercept)	q_time_point1	q_time_point2	q_time_point3	q_time_point6	q_time_point9	diff_(Intercept)	diff_time_point1	diff_time_point2	diff_time_point3	diff_time_point6	diff_time_point9
Bacteria.Bacteroidota	0	0	0	0	0	0	0.474843	0.474843	0.474843	0.474843	0.474843	0.474843	0	0	0	0	0	0	1	1	1	1	1	1	1	1	1	1	1	1	FALSE	FALSE	FALSE	FALSE	FALSE	FALSE
Bacteria.Firmicutes	0	0	0	0	0	0	0.474843	0.474843	0.474843	0.474843	0.474843	0.474843	0	0	0	0	0	0	1	1	1	1	1	1	1	1	1	1	1	1	FALSE	FALSE	FALSE	FALSE	FALSE	FALSE
Bacteria.Proteobacteria	0	0	0	0	0	0	0.474843	0.474843	0.474843	0.474843	0.474843	0.474843	0	0	0	0	0	0	1	1	1	1	1	1	1	1	1	1	1	1	FALSE	FALSE	FALSE	FALSE	FALSE	FALSE
Bacteria.Desulfobacterota	0	0	0	0	0	0	0.474843	0.474843	0.474843	0.474843	0.474843	0.474843	0	0	0	0	0	0	1	1	1	1	1	1	1	1	1	1	1	1	FALSE	FALSE	FALSE	FALSE	FALSE	FALSE
Bacteria.Actinobacteriota	0	0	0	0	0	0	0.474843	0.474843	0.474843	0.474843	0.474843	0.474843	0	0	0	0	0	0	1	1	1	1	1	1	1	1	1	1	1	1	FALSE	FALSE	FALSE	FALSE	FALSE	FALSE
Bacteria.Cyanobacteria	0	0	0	0	0	0	0.474843	0.474843	0.474843	0.474843	0.474843	0.474843	0	0	0	0	0	0	1	1	1	1	1	1	1	1	1	1	1	1	FALSE	FALSE	FALSE	FALSE	FALSE	FALSE
Bacteria.Patescibacteria	0	0	0	0	0	0	0.474843	0.474843	0.474843	0.474843	0.474843	0.474843	0	0	0	0	0	0	1	1	1	1	1	1	1	1	1	1	1	1	FALSE	FALSE	FALSE	FALSE	FALSE	FALSE

### Sheet: gm_low_ancombc2_phylum_sz
taxon	structural_zero (time_point = 0)	structural_zero (time_point = 1)	structural_zero (time_point = 2)	structural_zero (time_point = 3)	structural_zero (time_point = 6)	structural_zero (time_point = 9)
Bacteria.Bacteroidota	FALSE	FALSE	FALSE	FALSE	FALSE	FALSE
Bacteria.Firmicutes	FALSE	FALSE	FALSE	FALSE	FALSE	FALSE
Bacteria.Deferribacterota	TRUE	TRUE	TRUE	TRUE	TRUE	TRUE
Bacteria.Proteobacteria	FALSE	FALSE	FALSE	FALSE	FALSE	FALSE
Bacteria.Desulfobacterota	FALSE	FALSE	FALSE	FALSE	FALSE	FALSE
Bacteria.Actinobacteriota	FALSE	FALSE	FALSE	FALSE	FALSE	FALSE
Bacteria.Cyanobacteria	FALSE	FALSE	FALSE	FALSE	FALSE	FALSE
Bacteria.Patescibacteria	FALSE	FALSE	FALSE	FALSE	FALSE	FALSE
Bacteria.Bacteria	TRUE	FALSE	FALSE	TRUE	TRUE	FALSE
Bacteria.Gemmatimonadota	TRUE	TRUE	TRUE	TRUE	TRUE	TRUE

### Sheet: gm_high_ancombc2_family_res
taxon	lfc_(Intercept)	lfc_time_point1	lfc_time_point2	lfc_time_point3	lfc_time_point6	lfc_time_point9	se_(Intercept)	se_time_point1	se_time_point2	se_time_point3	se_time_point6	se_time_point9	W_(Intercept)	W_time_point1	W_time_point2	W_time_point3	W_time_point6	W_time_point9	p_(Intercept)	p_time_point1	p_time_point2	p_time_point3	p_time_point6	p_time_point9	q_(Intercept)	q_time_point1	q_time_point2	q_time_point3	q_time_point6	q_time_point9	diff_(Intercept)	diff_time_point1	diff_time_point2	diff_time_point3	diff_time_point6	diff_time_point9
Bacteria.Bacteroidota.Bacteroidia.Bacteroidales.Rikenellaceae	0.0569612	-0.0977935	-0.0542113	0.00350086	-0.0218444	-0.0991629	0.11828	0.167361	0.167273	0.167364	0.167456	0.167381	0.481581	-0.584326	-0.324089	0.0209177	-0.130448	-0.592437	0.630104	0.559001	0.74587	0.983311	0.896212	0.553558	0.953415	0.965206	0.948988	0.983311	0.925122	0.932308	FALSE	FALSE	FALSE	FALSE	FALSE	FALSE
Bacteria.Bacteroidota.Bacteroidia.Bacteroidales.Muribaculaceae	-0.0976684	0.105048	0.257386	0.190078	0.082229	0.0235254	0.22349	0.316144	0.316062	0.316147	0.316232	0.316163	-0.437015	0.332278	0.814352	0.601233	0.260027	0.074409	0.662101	0.739679	0.415443	0.547685	0.794843	0.940685	0.953415	0.965206	0.948988	0.983311	0.893174	0.951052	FALSE	FALSE	FALSE	FALSE	FALSE	FALSE
Bacteria.Firmicutes.Bacilli.Erysipelotrichales.Erysipelotrichaceae	-0.0246063	-0.0846838	-0.279726	-0.120295	0.127783	0.576816	0.30967	0.438016	0.437939	0.438019	0.438099	0.438034	-0.0794598	-0.193335	-0.638733	-0.274635	0.291676	1.31683	0.936667	0.846697	0.522997	0.783597	0.770535	0.187896	0.953415	0.965206	0.948988	0.983311	0.893174	0.685557	FALSE	FALSE	FALSE	FALSE	FALSE	FALSE
Bacteria.Bacteroidota.Bacteroidia.Bacteroidales.Bacteroidaceae	0.0139661	0.113341	0.190485	0.0379421	-0.112172	-0.241137	0.215478	0.304815	0.304732	0.304817	0.304903	0.304833	0.0648146	0.371838	0.625089	0.124475	-0.367895	-0.791046	0.948322	0.710014	0.531912	0.900939	0.712952	0.428917	0.953415	0.965206	0.948988	0.983311	0.893174	0.857834	FALSE	FALSE	FALSE	FALSE	FALSE	FALSE
Bacteria.Bacteroidota.Bacteroidia.Bacteroidales.Marinifilaceae	0.11644	-0.0987447	0.00528516	-0.0433914	-0.0937018	-0.395833	0.1498	0.211936	0.211849	0.211939	0.21203	0.211956	0.777306	-0.465918	0.0249478	-0.204736	-0.441928	-1.86752	0.436978	0.641274	0.980097	0.837779	0.658542	0.0618283	0.953415	0.965206	0.998305	0.983311	0.893174	0.470261	FALSE	FALSE	FALSE	FALSE	FALSE	FALSE
Bacteria.Firmicutes.Clostridia.Lachnospirales.Lachnospiraceae	-0.0581476	0.0893854	-0.0430591	0.0596197	0.0966638	0.218532	0.129091	0.182651	0.182563	0.182654	0.182746	0.182672	-0.450438	0.489377	-0.235859	0.326408	0.528951	1.19631	0.652395	0.624575	0.813542	0.744116	0.59684	0.231575	0.953415	0.965206	0.948988	0.983311	0.893174	0.724563	FALSE	FALSE	FALSE	FALSE	FALSE	FALSE
Bacteria.Firmicutes.Bacilli.Acholeplasmatales.Acholeplasmataceae	0.226557	-0.597586	-0.593759	-0.1664	0.0545959	0.0160627	0.184956	0.261652	0.261568	0.261654	0.261743	0.261671	1.22492	-2.2839	-2.27	-0.635951	0.208586	0.0613852	0.220604	0.0223775	0.0232073	0.524808	0.834771	0.951052	0.953415	0.716081	0.688925	0.983311	0.893174	0.951052	FALSE	FALSE	FALSE	FALSE	FALSE	FALSE
Bacteria.Firmicutes.Bacilli.Lactobacillales.Lactobacillaceae	-0.170911	0.0593844	-0.0762049	-0.0599017	0.517349	0.657097	0.259527	0.367106	0.367026	0.367108	0.367192	0.367124	-0.65855	0.161764	-0.207628	-0.163172	1.40894	1.78985	0.510185	0.871492	0.83552	0.870383	0.158854	0.0734782	0.953415	0.965206	0.948988	0.983311	0.893174	0.470261	FALSE	FALSE	FALSE	FALSE	FALSE	FALSE
Bacteria.Firmicutes.Clostridia.Clostridia_vadinBB60_group.Clostridia_vadinBB60_group	0.224829	-0.372084	-0.407836	-0.187871	-0.164245	-0.144686	0.142542	0.201672	0.201585	0.201675	0.201767	0.201693	1.57729	-1.84499	-2.02315	-0.931552	-0.814032	-0.717357	0.11473	0.0650385	0.0430578	0.351568	0.415627	0.473154	0.953415	0.965206	0.688925	0.983311	0.893174	0.890642	FALSE	FALSE	FALSE	FALSE	FALSE	FALSE
Bacteria.Firmicutes.Clostridia.Oscillospirales.Oscillospiraceae	-0.0980064	0.0349428	0.0760527	0.0913463	0.182878	0.275075	0.125506	0.177581	0.177492	0.177583	0.177676	0.177601	-0.78089	0.196771	0.428485	0.514385	1.02928	1.54883	0.434867	0.844006	0.668298	0.606983	0.30335	0.121422	0.953415	0.965206	0.948988	0.983311	0.893174	0.555071	FALSE	FALSE	FALSE	FALSE	FALSE	FALSE
Bacteria.Deferribacterota.Deferribacteres.Deferribacterales.Deferribacteraceae	-0.0363004	0.0450429	0.0884236	0.182607	0.247691	-0.273707	0.30664	0.433732	0.433655	0.433735	0.433816	0.43375	-0.118381	0.103849	0.203903	0.421012	0.570959	-0.631024	0.905766	0.917289	0.838429	0.673747	0.568027	0.528025	0.953415	0.965206	0.948988	0.983311	0.893174	0.932308	FALSE	FALSE	FALSE	FALSE	FALSE	FALSE
Bacteria.Bacteroidota.Bacteroidia.Bacteroidales.Prevotellaceae	-0.247162	0.313288	0.482856	0.353548	0.273825	0.131708	0.379846	0.537259	0.537184	0.537261	0.53734	0.537276	-0.650688	0.583123	0.898864	0.658057	0.509594	0.245141	0.515248	0.55981	0.368725	0.510502	0.610336	0.806347	0.953415	0.965206	0.948988	0.983311	0.893174	0.950695	FALSE	FALSE	FALSE	FALSE	FALSE	FALSE
Bacteria.Firmicutes.Clostridia.Oscillospirales.Ruminococcaceae	0.160933	-0.0895848	-0.287382	-0.219129	-0.201699	-0.0955481	0.160649	0.227278	0.227192	0.227281	0.227371	0.227298	1.00177	-0.394164	-1.26493	-0.964134	-0.887094	-0.420365	0.316455	0.69346	0.205896	0.334979	0.375028	0.674219	0.953415	0.965206	0.948988	0.983311	0.893174	0.950695	FALSE	FALSE	FALSE	FALSE	FALSE	FALSE
Bacteria.Proteobacteria.Alphaproteobacteria.Rickettsiales.Mitochondria	0.295502	-0.343051	0.310382	-0.504511	-0.597874	-0.565703	0.30709	0.434369	0.434291	0.434371	0.434452	0.434386	0.962264	-0.789768	0.714687	-1.16147	-1.37616	-1.3023	0.335917	0.429663	0.474802	0.245449	0.168773	0.192813	0.953415	0.965206	0.948988	0.983311	0.893174	0.685557	FALSE	FALSE	FALSE	FALSE	FALSE	FALSE
Bacteria.Firmicutes.Bacilli.RF39.RF39	-0.0368449	0.212158	0.0818843	-0.245899	0.0527966	0.192385	0.417414	0.590387	0.590313	0.590389	0.590466	0.590404	-0.0882693	0.359355	0.138713	-0.416504	0.089415	0.325854	0.929663	0.71933	0.889677	0.677041	0.928752	0.744535	0.953415	0.965206	0.948988	0.983311	0.928752	0.950695	FALSE	FALSE	FALSE	FALSE	FALSE	FALSE
Bacteria.Desulfobacterota.Desulfovibrionia.Desulfovibrionales.Desulfovibrionaceae	0.0363678	0.210119	0.000511673	0.0535125	0.072319	-0.482413	0.170303	0.24093	0.240845	0.240933	0.241022	0.24095	0.213548	0.872114	0.00212449	0.222106	0.300051	-2.00213	0.8309	0.383146	0.998305	0.824232	0.764138	0.0452708	0.953415	0.965206	0.998305	0.983311	0.893174	0.470261	FALSE	FALSE	FALSE	FALSE	FALSE	FALSE
Bacteria.Actinobacteriota.Actinobacteria.Bifidobacteriales.Bifidobacteriaceae	0.295306	-0.509141	-0.540604	-0.616528	-0.142317	0.109008	0.479445	0.67811	0.678037	0.678112	0.678188	0.678126	0.615934	-0.750825	-0.797307	-0.909183	-0.209849	0.160748	0.537938	0.452758	0.425273	0.363253	0.833785	0.872292	0.953415	0.965206	0.948988	0.983311	0.893174	0.951052	FALSE	FALSE	FALSE	FALSE	FALSE	FALSE
Bacteria.Firmicutes.Clostridia.Oscillospirales.Butyricicoccaceae	0.125474	-0.0705067	-0.17709	-0.15285	-0.0600708	-0.220068	0.186878	0.26437	0.264286	0.264372	0.26446	0.264389	0.671419	-0.266697	-0.670071	-0.578161	-0.227145	-0.832364	0.501954	0.789702	0.502812	0.563156	0.820311	0.405204	0.953415	0.965206	0.948988	0.983311	0.893174	0.857834	FALSE	FALSE	FALSE	FALSE	FALSE	FALSE
Bacteria.Bacteroidota.Bacteroidia.Bacteroidales.Tannerellaceae	0.143016	-0.129056	0.0918312	-0.151414	-0.307764	-0.28944	0.384717	0.544147	0.544072	0.544149	0.544227	0.544164	0.371744	-0.237171	0.168785	-0.278257	-0.565506	-0.531898	0.710083	0.812524	0.865966	0.780815	0.57173	0.594796	0.953415	0.965206	0.948988	0.983311	0.893174	0.950695	FALSE	FALSE	FALSE	FALSE	FALSE	FALSE
Bacteria.Proteobacteria.Alphaproteobacteria.Rhodospirillales.uncultured	0.0839315	-0.265935	-0.256162	0.0337564	0.116512	-0.059505	0.401222	0.567487	0.567413	0.56749	0.567568	0.567505	0.20919	-0.468617	-0.451457	0.0594838	0.205284	-0.104854	0.8343	0.639343	0.65166	0.952567	0.837351	0.916492	0.953415	0.965206	0.948988	0.983311	0.893174	0.951052	FALSE	FALSE	FALSE	FALSE	FALSE	FALSE
Bacteria.Cyanobacteria.Vampirivibrionia.Gastranaerophilales.Gastranaerophilales	-0.146762	0.108672	0.299195	0.376441	0.23989	-0.0713692	0.174288	0.246566	0.246481	0.246569	0.246658	0.246586	-0.842065	0.440742	1.21387	1.52672	0.972561	-0.289429	0.399752	0.6594	0.224799	0.126831	0.330771	0.772253	0.953415	0.965206	0.948988	0.983311	0.893174	0.950695	FALSE	FALSE	FALSE	FALSE	FALSE	FALSE
Bacteria.Proteobacteria.Gammaproteobacteria.Burkholderiales.Sutterellaceae	-0.220449	0.0176	0.163175	0.358259	0.468994	0.386922	0.285244	0.403475	0.403396	0.403477	0.403559	0.403493	-0.772843	0.0436211	0.404504	0.887929	1.16214	0.958933	0.439615	0.965206	0.685842	0.374579	0.245177	0.337592	0.953415	0.965206	0.948988	0.983311	0.893174	0.830997	FALSE	FALSE	FALSE	FALSE	FALSE	FALSE
Bacteria.Firmicutes.Clostridia.Peptococcales.Peptococcaceae	-0.211526	0.213495	0.173408	0.169216	0.412836	0.372455	0.166226	0.235165	0.23508	0.235168	0.235258	0.235185	-1.27252	0.907852	0.737656	0.719553	1.75483	1.58367	0.20319	0.363956	0.460724	0.4718	0.0792892	0.11327	0.953415	0.965206	0.948988	0.983311	0.893174	0.555071	FALSE	FALSE	FALSE	FALSE	FALSE	FALSE
Bacteria.Patescibacteria.Saccharimonadia.Saccharimonadales.Saccharimonadaceae	0.0147447	0.0345293	0.120796	0.0780739	0.159895	-0.409506	0.252397	0.357024	0.356944	0.357026	0.35711	0.357042	0.0584185	0.0967144	0.338417	0.218678	0.447748	-1.14694	0.953415	0.922953	0.735049	0.826901	0.654335	0.251406	0.953415	0.965206	0.948988	0.983311	0.893174	0.724563	FALSE	FALSE	FALSE	FALSE	FALSE	FALSE
Bacteria.Cyanobacteria.Cyanobacteriia.Chloroplast.Chloroplast	0.079116	-0.143448	0.601529	-0.252136	-0.515731	-0.0926539	0.291922	0.412918	0.41284	0.41292	0.413002	0.412936	0.271018	-0.3474	1.45705	-0.610618	-1.24874	-0.224379	0.786377	0.728291	0.145102	0.541453	0.21176	0.822463	0.953415	0.965206	0.948988	0.983311	0.893174	0.950695	FALSE	FALSE	FALSE	FALSE	FALSE	FALSE
Bacteria.Firmicutes.Clostridia.Oscillospirales.[Eubacterium]_coprostanoligenes_group	0.199518	-0.334968	-0.247149	-0.29215	-0.165034	-0.0855528	0.284857	0.402927	0.402848	0.402929	0.403011	0.402945	0.700416	-0.831338	-0.613503	-0.725065	-0.409502	-0.212319	0.483668	0.405783	0.539544	0.468412	0.682171	0.831858	0.953415	0.965206	0.948988	0.983311	0.893174	0.950695	FALSE	FALSE	FALSE	FALSE	FALSE	FALSE
Bacteria.Firmicutes.Clostridia.Peptostreptococcales-Tissierellales.Anaerovoracaceae	-0.308541	0.36988	0.136637	0.0900691	0.714853	0.612066	0.188212	0.266256	0.266172	0.266258	0.266346	0.266275	-1.63933	1.38919	0.51334	0.338277	2.68392	2.29862	0.101144	0.164775	0.607714	0.735154	0.00727637	0.0215264	0.953415	0.965206	0.948988	0.983311	0.232844	0.470261	FALSE	FALSE	FALSE	FALSE	FALSE	FALSE
Bacteria.Actinobacteriota.Coriobacteriia.Coriobacteriales.Atopobiaceae	0.137799	-0.213086	-0.156037	-0.194319	-0.0549349	-0.136159	0.119785	0.16949	0.169401	0.169493	0.169585	0.16951	1.15038	-1.25722	-0.921107	-1.14647	-0.323936	-0.80325	0.249986	0.208674	0.356994	0.251599	0.745986	0.42183	0.953415	0.965206	0.948988	0.983311	0.893174	0.857834	FALSE	FALSE	FALSE	FALSE	FALSE	FALSE
Bacteria.Actinobacteriota.Coriobacteriia.Coriobacteriales.Eggerthellaceae	0.131298	0.043303	-0.228108	-0.237777	-0.199516	-0.0934328	0.190821	0.269946	0.269862	0.269948	0.270036	0.269965	0.688067	0.160414	-0.845277	-0.880822	-0.738851	-0.346092	0.49141	0.872555	0.397956	0.378414	0.459998	0.729273	0.953415	0.965206	0.948988	0.983311	0.893174	0.950695	FALSE	FALSE	FALSE	FALSE	FALSE	FALSE
Bacteria.Firmicutes.Clostridia.Clostridia_UCG-014.Clostridia_UCG-014	0.0396064	-0.180976	0.128182	-0.0162993	-0.18496	0.0886704	0.268061	0.379175	0.379096	0.379177	0.37926	0.379193	0.147751	-0.477289	0.338126	-0.0429858	-0.487685	0.23384	0.882539	0.633156	0.735268	0.965713	0.625773	0.815109	0.953415	0.965206	0.948988	0.983311	0.893174	0.950695	FALSE	FALSE	FALSE	FALSE	FALSE	FALSE
Bacteria.Firmicutes.Clostridia.Oscillospirales.UCG-010	-0.119474	0.0179586	0.0658769	0.11488	0.202156	0.388226	0.249689	0.353193	0.353113	0.353196	0.35328	0.353212	-0.478489	0.0508463	0.18656	0.325258	0.572225	1.09913	0.632302	0.959448	0.852006	0.744986	0.567169	0.271711	0.953415	0.965206	0.948988	0.983311	0.893174	0.724563	FALSE	FALSE	FALSE	FALSE	FALSE	FALSE
Bacteria.Firmicutes.Clostridia.Oscillospirales.Oscillospirales	-0.0839481	0.0504054	0.107455	0.118683	0.0440862	0.255315	0.0949564	0.134373	0.134289	0.134376	0.134464	0.134393	-0.88407	0.375115	0.800177	0.883217	0.327866	1.89977	0.376659	0.707575	0.423608	0.377119	0.743013	0.0574631	0.953415	0.965206	0.948988	0.983311	0.893174	0.470261	FALSE	FALSE	FALSE	FALSE	FALSE	FALSE

### Sheet: gm_high_ancombc2_family_sz
taxon	structural_zero (time_point = 0)	structural_zero (time_point = 1)	structural_zero (time_point = 2)	structural_zero (time_point = 3)	structural_zero (time_point = 6)	structural_zero (time_point = 9)
Bacteria.Bacteroidota.Bacteroidia.Bacteroidales.Rikenellaceae	FALSE	FALSE	FALSE	FALSE	FALSE	FALSE
Bacteria.Bacteroidota.Bacteroidia.Bacteroidales.Muribaculaceae	FALSE	FALSE	FALSE	FALSE	FALSE	FALSE
Bacteria.Firmicutes.Bacilli.Erysipelotrichales.Erysipelotrichaceae	FALSE	FALSE	FALSE	FALSE	FALSE	FALSE
Bacteria.Bacteroidota.Bacteroidia.Bacteroidales.Bacteroidaceae	FALSE	FALSE	FALSE	FALSE	FALSE	FALSE
Bacteria.Bacteroidota.Bacteroidia.Bacteroidales.Marinifilaceae	FALSE	FALSE	FALSE	FALSE	FALSE	FALSE
Bacteria.Firmicutes.Clostridia.Lachnospirales.Lachnospiraceae	FALSE	FALSE	FALSE	FALSE	FALSE	FALSE
Bacteria.Firmicutes.Bacilli.Acholeplasmatales.Acholeplasmataceae	FALSE	FALSE	FALSE	FALSE	FALSE	FALSE
Bacteria.Firmicutes.Bacilli.Lactobacillales.Lactobacillaceae	FALSE	FALSE	FALSE	FALSE	FALSE	FALSE
Bacteria.Firmicutes.Clostridia.Clostridia_vadinBB60_group.Clostridia_vadinBB60_group	FALSE	FALSE	FALSE	FALSE	FALSE	FALSE
Bacteria.Firmicutes.Clostridia.Oscillospirales.Oscillospiraceae	FALSE	FALSE	FALSE	FALSE	FALSE	FALSE
Bacteria.Deferribacterota.Deferribacteres.Deferribacterales.Deferribacteraceae	FALSE	FALSE	FALSE	FALSE	FALSE	FALSE
Bacteria.Bacteroidota.Bacteroidia.Bacteroidales.Prevotellaceae	FALSE	FALSE	FALSE	FALSE	FALSE	FALSE
Bacteria.Firmicutes.Clostridia.Oscillospirales.Ruminococcaceae	FALSE	FALSE	FALSE	FALSE	FALSE	FALSE
Bacteria.Proteobacteria.Alphaproteobacteria.Rickettsiales.Mitochondria	FALSE	FALSE	FALSE	FALSE	FALSE	FALSE
Bacteria.Firmicutes.Bacilli.RF39.RF39	FALSE	FALSE	FALSE	FALSE	FALSE	FALSE
Bacteria.Desulfobacterota.Desulfovibrionia.Desulfovibrionales.Desulfovibrionaceae	FALSE	FALSE	FALSE	FALSE	FALSE	FALSE
Bacteria.Actinobacteriota.Actinobacteria.Bifidobacteriales.Bifidobacteriaceae	FALSE	FALSE	FALSE	FALSE	FALSE	FALSE
Bacteria.Firmicutes.Clostridia.Oscillospirales.Butyricicoccaceae	FALSE	FALSE	FALSE	FALSE	FALSE	FALSE
Bacteria.Bacteroidota.Bacteroidia.Bacteroidales.Tannerellaceae	FALSE	FALSE	FALSE	FALSE	FALSE	FALSE
Bacteria.Proteobacteria.Alphaproteobacteria.Rhodospirillales.uncultured	FALSE	FALSE	FALSE	FALSE	FALSE	FALSE
Bacteria.Cyanobacteria.Vampirivibrionia.Gastranaerophilales.Gastranaerophilales	FALSE	FALSE	FALSE	FALSE	FALSE	FALSE
Bacteria.Proteobacteria.Gammaproteobacteria.Burkholderiales.Sutterellaceae	FALSE	FALSE	FALSE	FALSE	FALSE	FALSE
Bacteria.Firmicutes.Clostridia.Peptococcales.Peptococcaceae	FALSE	FALSE	FALSE	FALSE	FALSE	FALSE
Bacteria.Patescibacteria.Saccharimonadia.Saccharimonadales.Saccharimonadaceae	FALSE	FALSE	FALSE	FALSE	FALSE	FALSE
Bacteria.Cyanobacteria.Cyanobacteriia.Chloroplast.Chloroplast	FALSE	FALSE	FALSE	FALSE	FALSE	FALSE
Bacteria.Proteobacteria.Gammaproteobacteria.Enterobacterales.Enterobacteriaceae	FALSE	TRUE	FALSE	FALSE	FALSE	TRUE
Bacteria.Firmicutes.Clostridia.Oscillospirales.[Eubacterium]_coprostanoligenes_group	FALSE	FALSE	FALSE	FALSE	FALSE	FALSE
Bacteria.Firmicutes.Clostridia.Peptostreptococcales-Tissierellales.Anaerovoracaceae	FALSE	FALSE	FALSE	FALSE	FALSE	FALSE
Bacteria.Actinobacteriota.Coriobacteriia.Coriobacteriales.Atopobiaceae	FALSE	FALSE	FALSE	FALSE	FALSE	FALSE
Bacteria.Actinobacteriota.Coriobacteriia.Coriobacteriales.Eggerthellaceae	FALSE	FALSE	FALSE	FALSE	FALSE	FALSE
Bacteria.Firmicutes.Clostridia.Clostridia_UCG-014.Clostridia_UCG-014	FALSE	FALSE	FALSE	FALSE	FALSE	FALSE
Bacteria.Firmicutes.Clostridia.Oscillospirales.UCG-010	FALSE	FALSE	FALSE	FALSE	FALSE	FALSE
Bacteria.Firmicutes.Bacilli.Lactobacillales.Streptococcaceae	FALSE	TRUE	TRUE	FALSE	FALSE	FALSE
Bacteria.Firmicutes.Bacilli.Erysipelotrichales.Erysipelatoclostridiaceae	TRUE	FALSE	TRUE	FALSE	FALSE	FALSE
Bacteria.Firmicutes.Clostridia.Monoglobales.Monoglobaceae	TRUE	FALSE	FALSE	FALSE	FALSE	FALSE
Bacteria.Firmicutes.Clostridia.Christensenellales.Christensenellaceae	TRUE	TRUE	TRUE	FALSE	TRUE	TRUE
Bacteria.Firmicutes.Bacilli.Staphylococcales.Staphylococcaceae	FALSE	TRUE	FALSE	FALSE	FALSE	FALSE
Bacteria.Proteobacteria.Gammaproteobacteria.Pasteurellales.Pasteurellaceae	TRUE	TRUE	TRUE	TRUE	TRUE	TRUE
Bacteria.Proteobacteria.Gammaproteobacteria.Burkholderiales.Oxalobacteraceae	TRUE	TRUE	TRUE	TRUE	TRUE	TRUE
Bacteria.Firmicutes.Clostridia.Oscillospirales.Oscillospirales	FALSE	FALSE	FALSE	FALSE	FALSE	FALSE
Bacteria.Actinobacteriota.Actinobacteria.Propionibacteriales.Propionibacteriaceae	TRUE	TRUE	FALSE	TRUE	TRUE	TRUE
Bacteria.Bacteria.Bacteria.Bacteria.Bacteria	FALSE	TRUE	FALSE	FALSE	FALSE	FALSE
Bacteria.Firmicutes.Clostridia.Clostridia.Clostridia	FALSE	TRUE	FALSE	FALSE	FALSE	FALSE
Bacteria.Proteobacteria.Gammaproteobacteria.Burkholderiales.Neisseriaceae	TRUE	TRUE	TRUE	TRUE	TRUE	TRUE
Bacteria.Proteobacteria.Gammaproteobacteria.Burkholderiales.Alcaligenaceae	FALSE	FALSE	TRUE	FALSE	TRUE	TRUE
Bacteria.Actinobacteriota.Actinobacteria.Corynebacteriales.Corynebacteriaceae	TRUE	TRUE	TRUE	TRUE	TRUE	TRUE
Bacteria.Firmicutes.Bacilli.Staphylococcales.Gemellaceae	TRUE	TRUE	TRUE	TRUE	TRUE	TRUE
Bacteria.Proteobacteria.Gammaproteobacteria.Pseudomonadales.Pseudomonadaceae	FALSE	FALSE	TRUE	TRUE	FALSE	TRUE
Bacteria.Firmicutes.Bacilli.Bacillales.Planococcaceae	TRUE	TRUE	TRUE	FALSE	TRUE	FALSE
Bacteria.Firmicutes.Negativicutes.Veillonellales-Selenomonadales.Veillonellaceae	TRUE	TRUE	TRUE	TRUE	TRUE	TRUE
Bacteria.Firmicutes.Firmicutes.Firmicutes.Firmicutes	TRUE	TRUE	TRUE	TRUE	FALSE	TRUE
Bacteria.Firmicutes.Clostridia.Clostridiales.Clostridiaceae	TRUE	FALSE	TRUE	TRUE	TRUE	TRUE
Bacteria.Proteobacteria.Gammaproteobacteria.Xanthomonadales.Xanthomonadaceae	TRUE	TRUE	TRUE	TRUE	TRUE	TRUE
Bacteria.Bacteroidota.Bacteroidia.Bacteroidales.Bacteroidales	TRUE	TRUE	TRUE	TRUE	TRUE	TRUE
Bacteria.Gemmatimonadota.S0134_terrestrial_group.S0134_terrestrial_group.S0134_terrestrial_group	TRUE	TRUE	TRUE	TRUE	TRUE	TRUE
Bacteria.Firmicutes.Clostridia.Oscillospirales.UCG-011	TRUE	TRUE	TRUE	TRUE	TRUE	TRUE
Bacteria.Actinobacteriota.Coriobacteriia.Coriobacteriales.Coriobacteriales	TRUE	TRUE	TRUE	TRUE	TRUE	TRUE
Bacteria.Firmicutes.Limnochordia.Limnochordales.Limnochordaceae	TRUE	TRUE	TRUE	TRUE	TRUE	TRUE
Bacteria.Actinobacteriota.Actinobacteria.Micrococcales.Micrococcaceae	TRUE	TRUE	TRUE	TRUE	TRUE	TRUE
Bacteria.Bacteroidota.Bacteroidia.Sphingobacteriales.Sphingobacteriaceae	TRUE	TRUE	TRUE	TRUE	TRUE	TRUE
Bacteria.Actinobacteriota.Acidimicrobiia.Microtrichales.uncultured	TRUE	TRUE	TRUE	TRUE	TRUE	TRUE
Bacteria.Proteobacteria.Alphaproteobacteria.Rhizobiales.Rhizobiaceae	TRUE	TRUE	TRUE	TRUE	TRUE	TRUE
Bacteria.Proteobacteria.Alphaproteobacteria.Rhizobiales.Xanthobacteraceae	TRUE	FALSE	TRUE	TRUE	TRUE	FALSE
Bacteria.Proteobacteria.Gammaproteobacteria.Diplorickettsiales.Diplorickettsiaceae	TRUE	TRUE	TRUE	TRUE	TRUE	TRUE
Bacteria.Firmicutes.Clostridia.Clostridia.Hungateiclostridiaceae	TRUE	TRUE	TRUE	TRUE	TRUE	TRUE
Bacteria.Firmicutes.Bacilli.Lactobacillales.Aerococcaceae	TRUE	TRUE	FALSE	FALSE	TRUE	TRUE
Bacteria.Firmicutes.Bacilli.Bacilli.Bacilli	TRUE	TRUE	TRUE	TRUE	TRUE	FALSE
Bacteria.Actinobacteriota.Actinobacteria.Corynebacteriales.uncultured	TRUE	TRUE	TRUE	TRUE	TRUE	TRUE
Bacteria.Actinobacteriota.Actinobacteria.Micrococcales.Microbacteriaceae	TRUE	TRUE	TRUE	TRUE	TRUE	TRUE
Bacteria.Firmicutes.Bacilli.Bacillales.Bacillaceae	TRUE	TRUE	TRUE	TRUE	TRUE	TRUE
Bacteria.Actinobacteriota.Thermoleophilia.Solirubrobacterales.Solirubrobacteraceae	TRUE	TRUE	TRUE	TRUE	TRUE	TRUE
Bacteria.Proteobacteria.Alphaproteobacteria.Acetobacterales.Acetobacteraceae	TRUE	TRUE	TRUE	TRUE	TRUE	TRUE
Bacteria.Actinobacteriota.Actinobacteria.Micromonosporales.Micromonosporaceae	TRUE	TRUE	TRUE	TRUE	TRUE	TRUE
Bacteria.Bacteroidota.Bacteroidia.Chitinophagales.Chitinophagaceae	TRUE	TRUE	TRUE	TRUE	TRUE	TRUE
Bacteria.Firmicutes.Clostridia.Peptostreptococcales-Tissierellales.Peptostreptococcaceae	TRUE	TRUE	TRUE	TRUE	TRUE	TRUE
Bacteria.Proteobacteria.Alphaproteobacteria.Rhizobiales.Devosiaceae	TRUE	FALSE	TRUE	TRUE	TRUE	TRUE
Bacteria.Proteobacteria.Gammaproteobacteria.EPR3968-O8a-Bc78.EPR3968-O8a-Bc78	TRUE	TRUE	TRUE	TRUE	TRUE	TRUE
Bacteria.Bacteroidota.Bacteroidia.Cytophagales.Cyclobacteriaceae	TRUE	TRUE	TRUE	TRUE	TRUE	TRUE
Bacteria.Gemmatimonadota.Gemmatimonadetes.Gemmatimonadales.Gemmatimonadaceae	TRUE	TRUE	TRUE	TRUE	TRUE	TRUE
Bacteria.Firmicutes.Clostridia.Peptostreptococcales-Tissierellales.Peptostreptococcales-Tissierellales	TRUE	TRUE	TRUE	TRUE	TRUE	TRUE

### Sheet: gm_high_ancombc2_phylum_res
taxon	lfc_(Intercept)	lfc_time_point1	lfc_time_point2	lfc_time_point3	lfc_time_point6	lfc_time_point9	se_(Intercept)	se_time_point1	se_time_point2	se_time_point3	se_time_point6	se_time_point9	W_(Intercept)	W_time_point1	W_time_point2	W_time_point3	W_time_point6	W_time_point9	p_(Intercept)	p_time_point1	p_time_point2	p_time_point3	p_time_point6	p_time_point9	q_(Intercept)	q_time_point1	q_time_point2	q_time_point3	q_time_point6	q_time_point9	diff_(Intercept)	diff_time_point1	diff_time_point2	diff_time_point3	diff_time_point6	diff_time_point9
Bacteria.Bacteroidota	-0.0349987	0.08871	0.166622	0.10858	0.00112631	-0.0827901	0.121569	0.172012	0.171924	0.172014	0.172106	0.172032	-0.287893	0.515721	0.96916	0.631227	0.00654432	-0.481249	0.773429	0.606049	0.332465	0.527892	0.994778	0.63034	0.952945	0.950753	0.862579	0.94306	0.994778	0.840453	FALSE	FALSE	FALSE	FALSE	FALSE	FALSE
Bacteria.Firmicutes	-0.0200576	-0.00872387	-0.0987431	0.00986155	0.0721905	0.218017	0.0998176	0.141251	0.141163	0.141253	0.141345	0.141271	-0.200943	-0.0617616	-0.699495	0.0698145	0.51074	1.54325	0.840743	0.950753	0.484243	0.944341	0.609533	0.12277	0.952945	0.950753	0.862579	0.944341	0.962134	0.491078	FALSE	FALSE	FALSE	FALSE	FALSE	FALSE
Bacteria.Deferribacterota	-0.0363004	0.0450429	0.0884236	0.182607	0.247691	-0.273707	0.304564	0.430794	0.430718	0.430797	0.430876	0.430812	-0.119188	0.104558	0.205293	0.423883	0.574854	-0.635328	0.905126	0.916727	0.837343	0.671651	0.56539	0.525215	0.952945	0.950753	0.956963	0.94306	0.962134	0.840453	FALSE	FALSE	FALSE	FALSE	FALSE	FALSE
Bacteria.Proteobacteria	-0.0336457	-0.176422	0.209834	0.180548	0.148171	-0.0880019	0.241592	0.341742	0.341663	0.341744	0.341827	0.34176	-0.139267	-0.516243	0.614156	0.528313	0.433469	-0.257496	0.889239	0.605685	0.539112	0.597282	0.664674	0.796796	0.952945	0.950753	0.862579	0.94306	0.962134	0.895053	FALSE	FALSE	FALSE	FALSE	FALSE	FALSE
Bacteria.Desulfobacterota	0.0363678	0.210119	0.000511673	0.0535125	0.072319	-0.482413	0.166535	0.2356	0.235516	0.235603	0.235691	0.23562	0.218379	0.891844	0.00217256	0.22713	0.306839	-2.04742	0.827134	0.372477	0.998267	0.820323	0.758966	0.0406167	0.952945	0.950753	0.998267	0.94306	0.962134	0.324934	FALSE	FALSE	FALSE	FALSE	FALSE	FALSE
Bacteria.Actinobacteriota	0.331588	-0.47265	-0.598837	-0.690101	-0.0937241	-0.0619623	0.332076	0.469702	0.469627	0.469704	0.469783	0.469719	0.998531	-1.00628	-1.27513	-1.46922	-0.199505	-0.131914	0.318022	0.314283	0.202262	0.141772	0.841868	0.895053	0.952945	0.950753	0.809047	0.802724	0.962134	0.895053	FALSE	FALSE	FALSE	FALSE	FALSE	FALSE
Bacteria.Cyanobacteria	-0.0953541	0.0434222	0.327161	0.278798	0.123587	-0.128587	0.154	0.217874	0.217789	0.217876	0.217965	0.217893	-0.619183	0.1993	1.50219	1.27961	0.567002	-0.590137	0.535796	0.842028	0.133047	0.200681	0.570713	0.555099	0.952945	0.950753	0.809047	0.802724	0.962134	0.840453	FALSE	FALSE	FALSE	FALSE	FALSE	FALSE
Bacteria.Patescibacteria	0.0147447	0.0345293	0.120796	0.0780739	0.159895	-0.409506	0.249871	0.353449	0.35337	0.353451	0.353533	0.353467	0.0590092	0.0976926	0.341839	0.22089	0.452277	-1.15854	0.952945	0.922176	0.732472	0.825178	0.651069	0.246643	0.952945	0.950753	0.956963	0.94306	0.962134	0.657715	FALSE	FALSE	FALSE	FALSE	FALSE	FALSE

### Sheet: gm_high_ancombc2_phylum_sz
taxon	structural_zero (time_point = 0)	structural_zero (time_point = 1)	structural_zero (time_point = 2)	structural_zero (time_point = 3)	structural_zero (time_point = 6)	structural_zero (time_point = 9)
Bacteria.Bacteroidota	FALSE	FALSE	FALSE	FALSE	FALSE	FALSE
Bacteria.Firmicutes	FALSE	FALSE	FALSE	FALSE	FALSE	FALSE
Bacteria.Deferribacterota	FALSE	FALSE	FALSE	FALSE	FALSE	FALSE
Bacteria.Proteobacteria	FALSE	FALSE	FALSE	FALSE	FALSE	FALSE
Bacteria.Desulfobacterota	FALSE	FALSE	FALSE	FALSE	FALSE	FALSE
Bacteria.Actinobacteriota	FALSE	FALSE	FALSE	FALSE	FALSE	FALSE
Bacteria.Cyanobacteria	FALSE	FALSE	FALSE	FALSE	FALSE	FALSE
Bacteria.Patescibacteria	FALSE	FALSE	FALSE	FALSE	FALSE	FALSE
Bacteria.Bacteria	FALSE	TRUE	FALSE	FALSE	FALSE	FALSE
Bacteria.Gemmatimonadota	TRUE	TRUE	TRUE	TRUE	TRUE	TRUE
