## Supplementary File 2 for "Effect size of delayed freezing, diurnal variation, and hindgut location on the mouse fecal microbiome relative to a standardized biological variable"

### Sheet: gm_low_anova_res_family
Family	Effect	DFn	DFd	F	p	p<.05	ges	p.adj.bh
Bacteria.Firmicutes.Clostridia.Peptostreptococcales-Tissierellales.Anaerovoracaceae	time_point	5	72	4.754	0.000826	*	0.248	0.042126
Bacteria.Firmicutes.Clostridia.Oscillospirales.Oscillospiraceae	time_point	5	72	3.638	0.005	*	0.202	0.1275
Bacteria.Firmicutes.Bacilli.RF39.RF39	time_point	5	72	3.049	0.015	*	0.175	0.19125
Bacteria.Firmicutes.Clostridia.Oscillospirales.Butyricicoccaceae	time_point	5	72	3.085	0.014	*	0.176	0.19125
Bacteria.Cyanobacteria.Cyanobacteriia.Chloroplast.Chloroplast	time_point	5	72	2.495	0.039	*	0.148	0.261375
Bacteria.Firmicutes.Clostridia.Clostridia_vadinBB60_group.Clostridia_vadinBB60_group	time_point	5	72	2.465	0.041	*	0.146	0.261375
Bacteria.Firmicutes.Clostridia.Oscillospirales.Ruminococcaceae	time_point	5	72	2.601	0.032	*	0.153	0.261375
Bacteria.Proteobacteria.Alphaproteobacteria.Rickettsiales.Mitochondria	time_point	5	72	2.574	0.034	*	0.152	0.261375
Bacteria.Bacteroidota.Bacteroidia.Bacteroidales.Prevotellaceae	time_point	5	72	2.115	0.073		0.128	0.3723
Bacteria.Proteobacteria.Gammaproteobacteria.Burkholderiales.Oxalobacteraceae	time_point	5	72	2.182	0.066		0.132	0.3723
Bacteria.Firmicutes.Bacilli.Lactobacillales.Lactobacillaceae	time_point	5	72	1.762	0.132		0.109	0.612
Bacteria.Actinobacteriota.Actinobacteria.Corynebacteriales.Corynebacteriaceae	time_point	5	72	1	0.424		0.065	0.660086
Bacteria.Actinobacteriota.Actinobacteria.Micromonosporales.Micromonosporaceae	time_point	5	72	1	0.424		0.065	0.660086
Bacteria.Actinobacteriota.Coriobacteriia.Coriobacteriales.Atopobiaceae	time_point	5	72	1.066	0.386		0.069	0.660086
Bacteria.Actinobacteriota.Coriobacteriia.Coriobacteriales.Eggerthellaceae	time_point	5	72	0.963	0.446		0.063	0.660086
Bacteria.Bacteria.Bacteria.Bacteria.Bacteria	time_point	5	72	1.28	0.282		0.082	0.660086
Bacteria.Bacteroidota.Bacteroidia.Bacteroidales.Bacteroidaceae	time_point	5	72	1.31	0.269		0.083	0.660086
Bacteria.Bacteroidota.Bacteroidia.Bacteroidales.Bacteroidales	time_point	5	72	1	0.424		0.065	0.660086
Bacteria.Bacteroidota.Bacteroidia.Bacteroidales.Muribaculaceae	time_point	5	72	1.318	0.266		0.084	0.660086
Bacteria.Bacteroidota.Bacteroidia.Chitinophagales.Chitinophagaceae	time_point	5	72	1	0.424		0.065	0.660086
Bacteria.Firmicutes.Bacilli.Acholeplasmatales.Acholeplasmataceae	time_point	5	72	1.647	0.159		0.103	0.660086
Bacteria.Firmicutes.Bacilli.Bacillales.Planococcaceae	time_point	5	72	1	0.424		0.065	0.660086
Bacteria.Firmicutes.Bacilli.Erysipelotrichales.Erysipelatoclostridiaceae	time_point	5	72	1.153	0.341		0.074	0.660086
Bacteria.Firmicutes.Bacilli.Lactobacillales.Streptococcaceae	time_point	5	72	1.279	0.282		0.082	0.660086
Bacteria.Firmicutes.Bacilli.Staphylococcales.Gemellaceae	time_point	5	72	1	0.424		0.065	0.660086
Bacteria.Firmicutes.Clostridia.Christensenellales.Christensenellaceae	time_point	5	72	0.952	0.453		0.062	0.660086
Bacteria.Firmicutes.Clostridia.Clostridia.Clostridia	time_point	5	72	0.966	0.445		0.063	0.660086
Bacteria.Firmicutes.Clostridia.Clostridiales.Clostridiaceae	time_point	5	72	1	0.424		0.065	0.660086
Bacteria.Firmicutes.Clostridia.Lachnospirales.Lachnospiraceae	time_point	5	72	1.246	0.297		0.08	0.660086
Bacteria.Firmicutes.Clostridia.Peptococcales.Peptococcaceae	time_point	5	72	1.412	0.23		0.089	0.660086
Bacteria.Firmicutes.Clostridia.Peptostreptococcales-Tissierellales.Peptostreptococcaceae	time_point	5	72	1	0.424		0.065	0.660086
Bacteria.Proteobacteria.Alphaproteobacteria.Rhizobiales.Rhizobiaceae	time_point	5	72	1	0.424		0.065	0.660086
Bacteria.Proteobacteria.Alphaproteobacteria.Rhizobiales.Xanthobacteraceae	time_point	5	72	1	0.424		0.065	0.660086
Bacteria.Proteobacteria.Gammaproteobacteria.Burkholderiales.Neisseriaceae	time_point	5	72	1.198	0.319		0.077	0.660086
Bacteria.Proteobacteria.Gammaproteobacteria.Diplorickettsiales.Diplorickettsiaceae	time_point	5	72	1	0.424		0.065	0.660086
Bacteria.Proteobacteria.Gammaproteobacteria.Pasteurellales.Pasteurellaceae	time_point	5	72	0.915	0.476		0.06	0.674333
Bacteria.Actinobacteriota.Actinobacteria.Propionibacteriales.Propionibacteriaceae	time_point	5	72	0.877	0.501		0.057	0.690568
Bacteria.Firmicutes.Bacilli.Staphylococcales.Staphylococcaceae	time_point	5	72	0.821	0.539		0.054	0.723154
Bacteria.Firmicutes.Negativicutes.Veillonellales-Selenomonadales.Veillonellaceae	time_point	5	72	0.8	0.553		0.053	0.723154
Bacteria.Desulfobacterota.Desulfovibrionia.Desulfovibrionales.Desulfovibrionaceae	time_point	5	72	0.739	0.597		0.049	0.761175
Bacteria.Firmicutes.Firmicutes.Firmicutes.Firmicutes	time_point	5	72	0.667	0.65		0.044	0.808537
Bacteria.Proteobacteria.Gammaproteobacteria.Enterobacterales.Enterobacteriaceae	time_point	5	72	0.613	0.69		0.041	0.837857
Bacteria.Bacteroidota.Bacteroidia.Bacteroidales.Rikenellaceae	time_point	5	72	0.547	0.74		0.037	0.838667
Bacteria.Bacteroidota.Bacteroidia.Bacteroidales.Tannerellaceae	time_point	5	72	0.588	0.709		0.039	0.838667
Bacteria.Patescibacteria.Saccharimonadia.Saccharimonadales.Saccharimonadaceae	time_point	5	72	0.551	0.737		0.037	0.838667
Bacteria.Proteobacteria.Gammaproteobacteria.Burkholderiales.Sutterellaceae	time_point	5	72	0.451	0.811		0.03	0.899152
Bacteria.Bacteroidota.Bacteroidia.Bacteroidales.Marinifilaceae	time_point	5	72	0.329	0.894		0.022	0.945061
Bacteria.Firmicutes.Clostridia.Clostridia_UCG-014.Clostridia_UCG-014	time_point	5	72	0.325	0.897		0.022	0.945061
Bacteria.Proteobacteria.Alphaproteobacteria.Rhodospirillales.uncultured	time_point	5	72	0.305	0.908		0.021	0.945061
Bacteria.Actinobacteriota.Actinobacteria.Bifidobacteriales.Bifidobacteriaceae	time_point	5	72	0.177	0.971		0.012	0.971
Bacteria.Firmicutes.Bacilli.Erysipelotrichales.Erysipelotrichaceae	time_point	5	72	0.195	0.963		0.013	0.971

### Sheet: gm_low_anova_res_phylum
Phylum	Effect	DFn	DFd	F	p	p<.05	ges	p.adj.bh
Bacteria.Bacteroidota	time_point	5	72	2.338	0.05		0.14	0.133333
Bacteria.Cyanobacteria	time_point	5	72	2.495	0.039	*	0.148	0.133333
Bacteria.Firmicutes	time_point	5	72	2.367	0.048	*	0.141	0.133333
Bacteria.Bacteria	time_point	5	72	1.28	0.282		0.082	0.564
Bacteria.Desulfobacterota	time_point	5	72	0.739	0.597		0.049	0.796
Bacteria.Proteobacteria	time_point	5	72	0.856	0.515		0.056	0.796
Bacteria.Patescibacteria	time_point	5	72	0.551	0.737		0.037	0.842286
Bacteria.Actinobacteriota	time_point	5	72	0.279	0.923		0.019	0.923

### Sheet: gm_high_anova_res_family
Family	Effect	DFn	DFd	F	p	p<.05	ges	p.adj.bh
Bacteria.Firmicutes.Bacilli.Acholeplasmatales.Acholeplasmataceae	time_point	5	78	3.007	0.016	*	0.162	0.45
Bacteria.Firmicutes.Clostridia.Peptostreptococcales-Tissierellales.Anaerovoracaceae	time_point	5	78	2.922	0.018	*	0.158	0.45
Bacteria.Firmicutes.Clostridia.Clostridia_vadinBB60_group.Clostridia_vadinBB60_group	time_point	5	78	2.552	0.034	*	0.141	0.566667
Bacteria.Firmicutes.Clostridia.Monoglobales.Monoglobaceae	time_point	5	78	2.343	0.049	*	0.131	0.6125
Bacteria.Bacteria.Bacteria.Bacteria.Bacteria	time_point	5	78	1.964	0.093		0.112	0.775
Bacteria.Bacteroidota.Bacteroidia.Bacteroidales.Marinifilaceae	time_point	5	78	1.977	0.091		0.112	0.775
Bacteria.Actinobacteriota.Actinobacteria.Bifidobacteriales.Bifidobacteriaceae	time_point	5	78	1.086	0.375		0.065	0.795455
Bacteria.Actinobacteriota.Actinobacteria.Propionibacteriales.Propionibacteriaceae	time_point	5	78	1	0.423		0.06	0.795455
Bacteria.Actinobacteriota.Coriobacteriia.Coriobacteriales.Atopobiaceae	time_point	5	78	1.629	0.162		0.095	0.795455
Bacteria.Actinobacteriota.Coriobacteriia.Coriobacteriales.Eggerthellaceae	time_point	5	78	0.916	0.475		0.055	0.795455
Bacteria.Bacteroidota.Bacteroidia.Bacteroidales.Bacteroidaceae	time_point	5	78	1.017	0.413		0.061	0.795455
Bacteria.Bacteroidota.Bacteroidia.Bacteroidales.Muribaculaceae	time_point	5	78	0.856	0.515		0.052	0.795455
Bacteria.Bacteroidota.Bacteroidia.Bacteroidales.Rikenellaceae	time_point	5	78	0.882	0.497		0.054	0.795455
Bacteria.Cyanobacteria.Cyanobacteriia.Chloroplast.Chloroplast	time_point	5	78	1.469	0.209		0.086	0.795455
Bacteria.Cyanobacteria.Vampirivibrionia.Gastranaerophilales.Gastranaerophilales	time_point	5	78	1.028	0.407		0.062	0.795455
Bacteria.Desulfobacterota.Desulfovibrionia.Desulfovibrionales.Desulfovibrionaceae	time_point	5	78	1.324	0.263		0.078	0.795455
Bacteria.Firmicutes.Bacilli.Bacillales.Planococcaceae	time_point	5	78	0.88	0.499		0.053	0.795455
Bacteria.Firmicutes.Bacilli.Bacilli.Bacilli	time_point	5	78	1	0.423		0.06	0.795455
Bacteria.Firmicutes.Bacilli.Erysipelotrichales.Erysipelotrichaceae	time_point	5	78	1.829	0.117		0.105	0.795455
Bacteria.Firmicutes.Bacilli.Lactobacillales.Lactobacillaceae	time_point	5	78	1.572	0.178		0.092	0.795455
Bacteria.Firmicutes.Bacilli.Lactobacillales.Streptococcaceae	time_point	5	78	1.538	0.188		0.09	0.795455
Bacteria.Firmicutes.Clostridia.Christensenellales.Christensenellaceae	time_point	5	78	1	0.423		0.06	0.795455
Bacteria.Firmicutes.Clostridia.Clostridia.Clostridia	time_point	5	78	1.038	0.401		0.062	0.795455
Bacteria.Firmicutes.Clostridia.Clostridiales.Clostridiaceae	time_point	5	78	1	0.423		0.06	0.795455
Bacteria.Firmicutes.Clostridia.Oscillospirales.Oscillospiraceae	time_point	5	78	0.927	0.468		0.056	0.795455
Bacteria.Firmicutes.Clostridia.Oscillospirales.Oscillospirales	time_point	5	78	0.981	0.435		0.059	0.795455
Bacteria.Firmicutes.Clostridia.Oscillospirales.Ruminococcaceae	time_point	5	78	1.289	0.277		0.076	0.795455
Bacteria.Firmicutes.Clostridia.Peptococcales.Peptococcaceae	time_point	5	78	1.368	0.246		0.081	0.795455
Bacteria.Firmicutes.Firmicutes.Firmicutes.Firmicutes	time_point	5	78	1	0.423		0.06	0.795455
Bacteria.Proteobacteria.Alphaproteobacteria.Rhizobiales.Devosiaceae	time_point	5	78	1	0.423		0.06	0.795455
Bacteria.Proteobacteria.Alphaproteobacteria.Rhizobiales.Xanthobacteraceae	time_point	5	78	0.84	0.525		0.051	0.795455
Bacteria.Proteobacteria.Alphaproteobacteria.Rickettsiales.Mitochondria	time_point	5	78	1.118	0.358		0.067	0.795455
Bacteria.Proteobacteria.Gammaproteobacteria.Burkholderiales.Alcaligenaceae	time_point	5	78	0.99	0.429		0.06	0.795455
Bacteria.Firmicutes.Bacilli.Lactobacillales.Aerococcaceae	time_point	5	78	0.8	0.553		0.049	0.813235
Bacteria.Firmicutes.Clostridia.Oscillospirales.[Eubacterium]_coprostanoligenes_group	time_point	5	78	0.771	0.573		0.047	0.818571
Bacteria.Firmicutes.Clostridia.Lachnospirales.Lachnospiraceae	time_point	5	78	0.73	0.603		0.045	0.822973
Bacteria.Proteobacteria.Gammaproteobacteria.Enterobacterales.Enterobacteriaceae	time_point	5	78	0.722	0.609		0.044	0.822973
Bacteria.Bacteroidota.Bacteroidia.Bacteroidales.Prevotellaceae	time_point	5	78	0.66	0.655		0.041	0.839744
Bacteria.Deferribacterota.Deferribacteres.Deferribacterales.Deferribacteraceae	time_point	5	78	0.664	0.652		0.041	0.839744
Bacteria.Firmicutes.Bacilli.Erysipelotrichales.Erysipelatoclostridiaceae	time_point	5	78	0.547	0.74		0.034	0.852273
Bacteria.Firmicutes.Clostridia.Oscillospirales.Butyricicoccaceae	time_point	5	78	0.54	0.745		0.033	0.852273
Bacteria.Patescibacteria.Saccharimonadia.Saccharimonadales.Saccharimonadaceae	time_point	5	78	0.606	0.696		0.037	0.852273
Bacteria.Proteobacteria.Alphaproteobacteria.Rhodospirillales.uncultured	time_point	5	78	0.534	0.75		0.033	0.852273
Bacteria.Proteobacteria.Gammaproteobacteria.Pseudomonadales.Pseudomonadaceae	time_point	5	78	0.6	0.7		0.037	0.852273
Bacteria.Bacteroidota.Bacteroidia.Bacteroidales.Tannerellaceae	time_point	5	78	0.48	0.79		0.03	0.877778
Bacteria.Firmicutes.Bacilli.Staphylococcales.Staphylococcaceae	time_point	5	78	0.442	0.818		0.028	0.882979
Bacteria.Proteobacteria.Gammaproteobacteria.Burkholderiales.Sutterellaceae	time_point	5	78	0.425	0.83		0.027	0.882979
Bacteria.Firmicutes.Bacilli.RF39.RF39	time_point	5	78	0.284	0.92		0.018	0.958333
Bacteria.Firmicutes.Clostridia.Clostridia_UCG-014.Clostridia_UCG-014	time_point	5	78	0.214	0.956		0.014	0.97551
Bacteria.Firmicutes.Clostridia.Oscillospirales.UCG-010	time_point	5	78	0.106	0.991		0.007	0.991

### Sheet: gm_high_anova_res_phylum
Phylum	Effect	DFn	DFd	F	p	p<.05	ges	p.adj.bh
Bacteria.Bacteria	time_point	5	78	1.964	0.093		0.112	0.4185
Bacteria.Firmicutes	time_point	5	78	2.224	0.06		0.125	0.4185
Bacteria.Actinobacteriota	time_point	5	78	1.178	0.327		0.07	0.4905
Bacteria.Bacteroidota	time_point	5	78	1.368	0.245		0.081	0.4905
Bacteria.Cyanobacteria	time_point	5	78	1.289	0.277		0.076	0.4905
Bacteria.Desulfobacterota	time_point	5	78	1.324	0.263		0.078	0.4905
Bacteria.Deferribacterota	time_point	5	78	0.664	0.652		0.041	0.696
Bacteria.Patescibacteria	time_point	5	78	0.606	0.696		0.037	0.696
Bacteria.Proteobacteria	time_point	5	78	0.621	0.684		0.038	0.696
